# Mutational landscape and molecular bases of echinocandin resistance in *Saccharomyces cerevisiae*

**DOI:** 10.1101/2024.07.21.604487

**Authors:** Romain Durand, Alexandre G. Torbey, Mathieu Giguere, Alicia Pageau, Alexandre K. Dubé, Patrick Lagüe, Christian R. Landry

## Abstract

One of the front-line drug classes used to treat invasive fungal infections is echinocandins, which target the fungal-specific beta-glucan synthase (Fks). Treatment failure due to resistance often coincides with mutations in three protein regions defined as hotspots. Unfortunately, the scarcity of the mutational data reported, combined with the large size and membrane-embedded nature of the enzyme hinder any effort to characterize genotype-phenotype links. Recent advances in solving the structure of Fks bring us one step closer to reliable predictions of the binding modes of each echinocandin. To help with that endeavor, we used molecular dynamics simulations to develop a membrane-embedded model of Fks that captures key structural and environmental features. Our results show that the three hotspots shape a single solvent-exposed binding cavity, hinting at the orientation and positioning of echinocandins. This structural framework is integrated with deep-mutational scanning to comprehensively assess the impact of mutations across the three hotspots in the model yeast *Saccharomyces cerevisiae*. We elucidate several key molecular bases of resistance to the three most widely used echinocandins; anidulafungin, caspofungin and micafungin and provide clues to better understand intrinsic resistance of critical fungal pathogens.

**One sentence summary:** Key residues at specific positions in Fks hotspots lead to echinocandin-specific resistance.
