## Supplementary material for "Mutational landscape and molecular bases of echinocandin resistance in *Saccharomyces cerevisiae*": S2 Data

### Sheet: agreements_all
Paralog-hotspot	Mutation (S, cerevisiae numbering)	Anidulafungin	Caspofungin	Micafungin	Best resistance score across drugs	Best sensitivity score across drugs	Reported in at least one S, cerevisiae strain
Fks1-HS1	F639C		resistant		4		FALSE
Fks1-HS1	F639S	resistant	resistant	resistant	4	-8	FALSE
Fks1-HS1	F639V		resistant	resistant	1		TRUE
Fks1-HS1	F639Y		resistant	resistant	2	-8	TRUE
Fks1-HS1	P647A	resistant	resistant	resistant	1		TRUE
Fks1-HS1	P647L	disagreement	disagreement	disagreement		-1	FALSE
Fks1-HS1	R645G	disagreement	disagreement	resistant	1	-1	FALSE
Fks1-HS1	S643F	resistant	resistant	resistant	4	-8	FALSE
Fks1-HS1	S643P	resistant	resistant	resistant	1	-8	FALSE
Fks1-HS1	S643Y	resistant	resistant	resistant	4		FALSE
Fks1-HS2	R1357H	resistant	resistant	resistant	1		FALSE
Fks1-HS3	D691A	sensitive	sensitive	sensitive		-1	TRUE
Fks1-HS3	D691T	disagreement	resistant	disagreement	1		TRUE
Fks1-HS3	I697C	resistant	resistant	disagreement	1		TRUE
Fks1-HS3	I697D	sensitive	sensitive	sensitive		-1	TRUE
Fks1-HS3	I697F	resistant	resistant	resistant	1		TRUE
Fks1-HS3	I697R	resistant	resistant	resistant	1		TRUE
Fks1-HS3	I697T	resistant	resistant	disagreement	1		TRUE
Fks1-HS3	I697V	sensitive	sensitive	sensitive		-1	TRUE
Fks1-HS3	I698H	disagreement	disagreement	disagreement	1		TRUE
Fks1-HS3	I698N	disagreement	disagreement	disagreement	1		TRUE
Fks1-HS3	I698P	disagreement	disagreement	disagreement	1		TRUE
Fks1-HS3	I698S	sensitive	sensitive	sensitive		-1	TRUE
Fks1-HS3	I698V	sensitive	disagreement	sensitive		-1	TRUE
Fks1-HS3	L690A	disagreement	disagreement	disagreement	1		TRUE
Fks1-HS3	L690E	resistant	resistant	disagreement	1		TRUE
Fks1-HS3	L694A	resistant	disagreement	disagreement	1		TRUE
Fks1-HS3	L694T	sensitive	sensitive	sensitive		-1	TRUE
Fks1-HS3	N700S	resistant	disagreement	disagreement	1		TRUE
Fks1-HS3	T692S	disagreement	sensitive	sensitive		-1	TRUE
Fks1-HS3	V699A	sensitive	sensitive	sensitive		-1	TRUE
Fks1-HS3	V699C	disagreement	disagreement	disagreement	1		TRUE
Fks1-HS3	V699Q	disagreement	disagreement	disagreement	1		TRUE
Fks1-HS3	V699S	sensitive	sensitive	sensitive		-1	TRUE
Fks1-HS3	V699T	sensitive	sensitive	sensitive		-1	TRUE
Fks1-HS3	V699W	resistant	disagreement	disagreement	1		TRUE
Fks1-HS3	W695C	disagreement	resistant	disagreement	1		TRUE
Fks1-HS3	W695F	resistant	resistant	resistant	1		TRUE
Fks1-HS3	W695L	resistant	resistant	resistant	1		TRUE
Fks1-HS3	Y693C	resistant	resistant	resistant	1		TRUE
Fks1-HS3	Y693S	disagreement	disagreement	sensitive		-1	TRUE
Fks1-HS3	Y696A	sensitive	sensitive	sensitive		-1	TRUE
Fks1-HS3	Y696F	disagreement	sensitive	sensitive		-1	TRUE
Fks1-HS3	Y696I	disagreement	disagreement	disagreement	1		TRUE
Fks1-HS3	Y696N	resistant	resistant	disagreement	1		TRUE
Fks1-HS3	Y696W	sensitive	sensitive	sensitive		-1	TRUE
Fks2-HS1	P666H	resistant			4		FALSE
Fks2-HS1	S662F	resistant			4		FALSE
Fks2-HS1	S662P	resistant	resistant	resistant	1	-8	FALSE
Fks2-HS1	S662Y	resistant		resistant	4		FALSE
Fks2-HS2	R1376S	resistant			4		FALSE
Columns "Anidulafungin", "Caspofungin" and "Micafungin" indicate if the mutant was classified as resistant or sensitive to the drug in both this assay and in other isolates as previously reported in the literature (data from the FungAMR database).
The value "disagreement" indicates that the classification is different than what was reported by others. The discrepancy may be explained by either the quality of the reported data, reflected in the FungAMR scores, and/or the evolutionary distance (see last column) and/or other factors
